# Aneuploidy, polyploidy, and loss of heterozygosity distinguish serial bloodstream isolates of *Candida albicans*

**DOI:** 10.1101/2025.10.27.684856

**Authors:** Nancy E. Scott, Xin Zhou, Elizabeth Wash, Christopher Zajac, Susan E. Kline, Serin E Erayil, Anna Selmecki

**Affiliations:** University of Minnesota, Bioinformatics and Computational Biology Program; University of Minnesota, Department of Microbiology and Immunology; University of Minnesota, Molecular, Cellular, Developmental Biology and Genetics Program; University of Minnesota, Department of Medicine, Division of Infectious Diseases and International Medicine

**Keywords:** *Candida albicans*, antifungal drug tolerance, *ERG251*, polyploidy, serial isolates, within-host diversity

## Abstract

**Background:** The opportunistic pathogen *Candida albicans* is the leading species causing invasive *Candida* infections worldwide. Genomic variation is widespread in clinical isolates and complicates identification of genetic variants underlying antifungal drug resistance and tolerance. Our understanding of genomic and phenotypic diversity during invasive infections is limited and studies of serial isolates from individual patients are uncommon. We performed comparative analyses of 101 *C. albicans* bloodstream isolates from 55 patients in the Minnesota Minneapolis-Saint Paul region, including serial isolates from 19 patients. We analyzed the phylogenetic relationships of these isolates relative to 199 globally-collected public *C. albicans* genomes.

**Results:** This study’s regional isolates span the phylogenetic diversity of *C. albicans*; 6 isolates represent novel outliers to known clades. Serial isolates from individual patients were separated by limited single nucleotide polymorphisms. Nevertheless, we identified extensive large-scale genomic variation between serial isolates including polyploidy, aneuploidy, copy number variation, loss of heterozygosity, and chromosomal rearrangements. We demonstrated how a heterozygous *ERG251* loss of function variant drives azole tolerance in a clinical isolate from a patient with a history of recurrent infections. Using serial isolates, we demonstrated that polyploidy provides an adaptive advantage in the presence of fluconazole despite the absence of overt antifungal drug resistance.

**Conclusions:** Our analysis of serial isolates reveals the genomic plasticity of *C. albicans* during invasive infections and identifies variation driving antifungal drug tolerance. Our findings reveal limitations in current antifungal susceptibility testing and highlight the need to account for genomic and phenotypic variation during invasive *Candida* infections.
