## Supplemental tables 1-8 for "Aneuploidy, polyploidy, and loss of heterozygosity distinguish serial bloodstream isolates of *Candida albicans*"

### Sheet: Table S1
Supplemental Table S1: Strain table with MIC, SMG, MLST, clade, genome heterozygosity
SRA Run Accession	Isolate*	Relative day of collection*	Study code*	Secondary ID*	AMB MIC90, mg/L*	AMB EUCAST interpretation*	MCF MIC50, mg/L*	MCF EUCAST interpretation*	FLC MIC50, mg/L*	FLC EUCAST interpretation*	Mean FLC SMG*	Mean growth rate/hour in YPAD, 30C*	Mean doubling time in YPAD, 30C	MLST ST	Clade	MTL	Mean sequencing coverage (x)	No. hom SNPs	No. het SNPs	No. indels	Genome heterozygosity, %	Chr1 heterozygosity, %	Chr2 heterozygosity, %	Chr3 heterozygosity, %	Chr4 heterozygosity, %	Chr5 heterozygosity, %	Chr6 heterozygosity, %	Chr7 heterozygosity, %	ChrR heterozygosity, %
SRR27719144	5-1	1	MEC080	NA	0.5	S	0.016	S	0.5	S	NA	0.484	1.431	1303	2	α/a	61	36131	44229	13239	0.42	0.46	0.42	0.45	0.52	0.55	0.15	0.31	0.36
SRR27719142	5-2	1	MEC081	NA	1.0	S	0.016	S	0.5	S	NA	0.506	1.374	1303	2	α/a	87	35073	46180	13400	0.44	0.54	0.43	0.47	0.53	0.55	0.16	0.32	0.37
SRR27719139	8-1	1	MEC098	NA	0.5	S	0.016	S	0.5	S	0.355	0.823	0.845	659	4B	α/a	84	24795	63062	14554	0.6	0.66	0.59	0.44	0.68	0.64	0.82	0.59	0.5
SRR27719138	8-2	1	MEC099	NA	1.0	S	0.016	S	0.5	S	0.204	0.631	1.098	659	4B	α/a	95	24830	62879	14560	0.61	0.66	0.6	0.44	0.68	0.64	0.83	0.6	0.5
SRR27719137	8-3	1	MEC100	NA	1.0	S	0.016	S	0.5	S	0.207	0.638	1.088	659	4B	α/a	96	24724	63005	14555	0.61	0.66	0.6	0.45	0.68	0.65	0.82	0.6	0.5
SRR27719135	8-4	2	MEC102	NA	1.0	S	0.016	S	0.5	S	0.223	0.679	1.024	659	4B	α/a	112	24783	62790	14542	0.61	0.66	0.6	0.45	0.68	0.65	0.83	0.61	0.5
SRR27719136	9-1	1	MEC101	NA	0.5	S	0.016	S	0.5	S	0.274	0.642	1.08	66	1	α/a	99	1980	12885	4218	0.45	0.45	0.56	0.32	0.47	0.65	0.09	0.51	0.46
SRR27719133	9-2	2	MEC104	NA	0.5	S	0.016	S	0.5	S	0.376	0.61	1.137	66	1	α/a	111	1983	12683	4177	0.45	0.45	0.56	0.32	0.47	0.65	0.07	0.52	0.46
SRR27719131	9-3	2	MEC106	NA	1.0	S	0.016	S	0.5	S	0.229	0.636	1.09	66	1	α/a	116	2012	12717	4214	0.45	0.46	0.56	0.32	0.47	0.65	0.1	0.52	0.46
SRR27719130	9-4	2	MEC107	NA	1.0	S	0.016	S	0.5	S	0.262	0.652	1.064	66	1	α/a	116	2001	12796	4210	0.45	0.46	0.56	0.32	0.47	0.65	0.1	0.52	0.46
SRR27719129	9-5	4	MEC108	NA	1.0	S	0.016	S	0.5	S	0.26	0.687	1.01	66	1	α/a	101	2014	12787	4115	0.45	0.45	0.56	0.32	0.47	0.65	0.1	0.52	0.46
SRR27719128	10	1	MEC110	NA	1.0	S	0.016	S	0.5	S	0.161	0.731	0.948	416	3	α/a	104	33915	49803	13585	0.48	0.39	0.45	0.38	0.65	0.61	0.78	0.21	0.5
SRR27719127	14-1	1	MEC131	NA	0.256	S	0.016	S	0.5	S	0.126	0.674	1.028	492	7	α/a	130	30353	43535	12296	0.42	0.5	0.41	0.5	0.19	0.14	0.69	0.49	0.43
SRR27719126	14-2	2	MEC132	NA	0.256	S	0.016	S	0.5	S	0.128	0.68	1.02	492	7	α/a	113	33733	38829	12102	0.38	0.51	0.41	0.49	0.18	0.14	0.67	0.49	0.18
SRR27719125	14-3	3	MEC133	NA	0.256	S	0.016	S	0.5	S	0.132	0.681	1.018	492	7	α/a	111	30161	43596	12210	0.42	0.5	0.41	0.49	0.18	0.14	0.68	0.49	0.43
SRR27719124	14-4	3	MEC134	NA	0.256	S	0.016	S	0.5	S	0.121	0.661	1.049	492	7	α/a	124	30255	43593	12227	0.42	0.51	0.41	0.49	0.18	0.14	0.67	0.49	0.43
SRR27719067	14-5	339	MEC324	NA	0.5	S	0.016	S	0.5	S	0.145	0.45	1.54	4268	7	α/a	80	32395	39399	12060	0.33	0.46	0.34	0.44	0.16	0.11	0.03	0.44	0.39
SRR27719146	23	1	MEC006	NA	1.0	S	0.016	S	0.5	S	0.19	0.703	0.997	4222	1	α/a	91	6909	15228	5128	0.44	0.56	0.5	0.46	0.42	0.32	0.68	0.29	0.21
SRR27719143	26-1	1	MEC195	AMS5233	0.256	S	0.016	S	0.5	S	0.274	0.731	0.949	958	2	α/a	118	38106	39072	12819	0.38	0.16	0.45	0.46	0.51	0.47	0.57	0.25	0.36
SRR27719132	26-2	1	MEC197	AMS5234	0.256	S	0.016	S	0.5	S	0.323	0.745	0.931	958	2	α/a	117	38197	39139	12851	0.38	0.16	0.45	0.46	0.51	0.47	0.58	0.25	0.37
SRR27719121	26-3	3	MEC211	AMS5235	0.256	S	0.016	S	0.5	S	0.266	0.734	0.945	958	2	α/a	107	38204	39182	12907	0.38	0.16	0.45	0.46	0.51	0.47	0.57	0.25	0.36
SRR27719110	26-4	3	MEC212	AMS5236	0.256	S	0.016	S	0.5	S	0.27	0.86	0.806	958	2	α/a	116	38194	39035	12868	0.38	0.16	0.45	0.46	0.51	0.47	0.58	0.25	0.37
SRR27719114	27-1	1	MEC198	NA	1.0	S	0.016	S	0.5	S	0.188	0.598	1.161	4234	1	α/a	97	6216	12650	4824	0.42	0.46	0.47	0.4	0.58	0.34	0.31	0.52	0.3
SRR27719111	27-2	1	MEC201	NA	1.0	S	0.016	S	0.5	S	0.237	0.601	1.156	4234	1	α/a	110	6215	12528	4820	0.42	0.45	0.47	0.4	0.58	0.34	0.31	0.52	0.3
SRR27719112	27-3	3	MEC200	NA	1.0	S	0.016	S	0.5	S	0.211	0.6	1.156	4234	1	α/a	98	6211	12524	4842	0.42	0.46	0.47	0.4	0.58	0.34	0.31	0.52	0.3
SRR27719113	27-4	3	MEC199	NA	1.0	S	0.016	S	0.5	S	0.252	0.583	1.19	4234	1	α/a	99	6215	12591	4854	0.42	0.46	0.48	0.4	0.58	0.34	0.31	0.52	0.3
SRR27719119	28-1	1	MEC173	NA	1.0	S	0.016	S	0.5	S	0.174	0.662	1.047	4238	8C	α/a	101	32659	51301	14000	0.48	0.4	0.63	0.52	0.43	0.64	0.35	0.33	0.48
SRR27719105	28-2	111	MEC206	NA	1.0	S	0.016	S	0.5	S	0.158	0.805	0.861	4238	8C	α/a	73	32700	51297	13930	0.47	0.4	0.62	0.52	0.42	0.64	0.33	0.32	0.47
SRR27719109	28-3	112	MEC202	NA	1.0	S	0.016	S	0.5	S	0.158	0.706	0.983	4238	8C	α/a	65	32771	51390	13936	0.47	0.4	0.62	0.51	0.42	0.64	0.33	0.31	0.47
SRR27719108	28-4	112	MEC203	NA	1.0	S	0.016	S	0.5	S	0.183	0.759	0.914	4238	8C	α/a	65	33103	50139	13850	0.46	0.4	0.63	0.43	0.42	0.64	0.34	0.31	0.47
SRR27719104	28-5	113	MEC213	NA	1.0	S	0.016	S	0.5	S	0.127	0.714	0.973	4238	8C	α/a	64	32328	51969	14000	0.47	0.4	0.63	0.53	0.42	0.64	0.35	0.32	0.46
SRR27719107	29-1	1	MEC204	NA	1.0	S	0.016	S	0.5	S	0.131	0.652	1.065	4243	3	α/a	66	39671	39455	13035	0.38	0.59	0.53	0.42	0.13	0.72	0.05	0.35	0.08
SRR27719103	29-2	1	MEC214	NA	0.5	S	0.016	S	0.5	S	0.088	0.622	1.117	4243	3	α/a	62	41023	36178	12815	0.34	0.47	0.45	0.42	0.12	0.71	0.05	0.34	0.08
SRR27719102	31-1	1	MEC216	NA	1.0	S	0.016	S	0.5 #	S	NA	0.673	1.03	2043	1	α/a	78	1491	8639	3503	0.35	0.57	0.1	0.41	0.4	0.62	0.02	0.32	0.23
SRR27719101	31-2	1	MEC217	NA	1.0	S	0.016	S	0.5	S	NA	0.685	1.012	2043	1	α/a	55	1498	8687	3499	0.35	0.57	0.1	0.4	0.39	0.62	0.02	0.31	0.23
SRR27719100	32-1	1	MEC218	NA	0.256	S	0.016	S	0.5	S	0.225	0.691	1.003	4245	2	α/a	73	32806	50184	13534	0.47	0.53	0.52	0.53	0.55	0.52	0.67	0.05	0.3
SRR27719098	32-2	1	MEC219	NA	0.256	S	0.016	S	0.5	S	0.242	0.605	1.145	4245	2	α/a	66	32748	50209	13578	0.47	0.53	0.52	0.53	0.55	0.52	0.68	0.05	0.31
SRR27719097	35-1	1	MEC246	NA	0.256	S	0.016	S	0.5	S	0.276	0.471	1.471	4247	2	α/a	75	32625	51384	13557	0.48	0.53	0.52	0.51	0.41	0.56	0.67	0.42	0.28
SRR27719095	35-2	4	MEC248	NA	0.256	S	0.016	S	0.5	S	0.149	0.738	0.939	4248	2	α/a	67	31449	54011	13756	0.49	0.53	0.51	0.51	0.41	0.55	0.67	0.41	0.39
SRR27719094	35-3	4	MEC249	NA	0.256	S	0.016	S	0.5	S	0.164	0.781	0.888	4248	2	α/a	58	31465	53991	13733	0.49	0.53	0.51	0.51	0.4	0.55	0.66	0.4	0.39
SRR27719092	35-4	6	MEC254	NA	0.256	S	0.016	S	0.5	S	0.118	0.717	0.967	4248	2	α/a	37	31494	53720	13732	0.48	0.51	0.5	0.49	0.4	0.54	0.64	0.4	0.38
SRR27719096	36-1	1	MEC247	NA	0.5	S	0.016	S	0.5	S	0.182	0.723	0.959	4251	2	α/a	64	35884	43773	13060	0.4	0.36	0.21	0.48	0.46	0.61	0.59	0.33	0.4
SRR27719093	36-2	1	MEC250	NA	0.5	S	0.016	S	0.5	S	0.136	0.728	0.952	4251	2	α/a	65	35877	43671	13011	0.41	0.36	0.21	0.48	0.47	0.61	0.59	0.33	0.4
SRR27719077	37-1	4	MEC251	AMS5239	0.256	S	0.016	S	0.5	S	0.192	0.774	0.898	4253	3	α/a	100	39712	37903	12762	0.37	0.42	0.43	0.47	0.25	0.52	0.47	0.38	0.11
SRR27719088	37-2	1	MEC252	AMS5238	0.256	S	0.016	S	0.5	S	0.209	0.763	0.91	4253	3	α/a	108	39750	37920	12756	0.37	0.42	0.43	0.48	0.25	0.53	0.47	0.38	0.12
SRR27719153	37-3	2	MEC253	AMS5241	0.256	S	0.016	S	0.5	S	0.222	0.716	0.968	4253	3	α/a	101	39682	37885	12642	0.37	0.42	0.43	0.48	0.25	0.53	0.47	0.38	0.11
SRR27719066	37-4	3	MEC255	AMS5240	0.256	S	0.016	S	0.5	S	0.194	0.752	0.923	4253	3	α/a	117	39726	37752	12714	0.37	0.42	0.43	0.48	0.25	0.53	0.47	0.38	0.12
SRR27719152	37-5	6	MEC256	AMS5242	0.256	S	0.016	S	0.5	S	0.212	0.706	0.982	4253	3	α/a	114	39767	37813	12689	0.37	0.42	0.43	0.48	0.25	0.53	0.47	0.38	0.11
SRR27719155	40-1	1	MEC266	AMS5231	0.256	S	0.016	S	0.5	S	0.285	0.666	1.04	4258	3	α/a	110	41851	35975	12613	0.36	0.41	0.45	0.03	0.29	0.62	0.13	0.29	0.52
SRR27719154	40-2	1	MEC269	AMS5232	0.5	S	0.016	S	0.5	S	0.256	0.669	1.037	4259	3	α/a	114	45263	29184	12265	0.3	0.42	0.03	0.03	0.29	0.62	0.13	0.29	0.52
SRR27719151	41-1	1	MEC267	AMS5243	0.5	S	0.016	S	0.5	S	0.205	0.633	1.095	4260	NA	α/a	121	11769	52186	11032	0.59	0.57	0.62	0.51	0.65	0.51	0.78	0.66	0.53
SRR27719150	41-2	2	MEC268	AMS5244	0.5	S	0.016	S	0.5	S	0.297	0.631	1.099	4260	NA	α/a	110	11741	51775	11007	0.58	0.57	0.62	0.52	0.64	0.51	0.72	0.65	0.52
SRR27719149	41-3	6	MEC274	AMS5245	0.5	S	0.016	S	0.5	S	0.287	0.643	1.079	4260	NA	α/a	107	12228	50329	11031	0.57	0.56	0.61	0.51	0.64	0.5	0.7	0.55	0.52
SRR27719148	41-4	14	MEC280	AMS5246	0.5	S	0.016	S	0.5	S	0.287	0.631	1.1	4260	NA	α/a	108	11793	52343	11160	0.59	0.57	0.62	0.52	0.64	0.51	0.79	0.65	0.52
SRR27719086	43-1	1	MEC279	NA	1.0	S	0.016	S	0.5	S	NA	0.403	1.749	4264	8B	α/a	35	37255	41804	13145	0.37	0.65	0.15	0.04	0.015	0.66	0.73	0.47	0.39
SRR27719084	43-2	17	MEC293	NA	0.5	S	0.016	S	0.5	S	NA	0.478	1.467	4264	8B	α/a	73	37178	42604	13428	0.42	0.69	0.17	0.04	0.015	0.71	0.86	0.5	0.45
SRR27719083	48-1	1	MEC294	NA	0.125 #	S	0.016	S	0.5	S	0.223	0.772	0.899	4266	8C	α/a	74	33456	51246	14149	0.48	0.38	0.62	0.53	0.66	0.56	0.43	0.59	0.27
SRR27719082	48-2	1	MEC295	NA	0.032 #	S	0.016	S	0.5	S	0.231	0.749	0.926	4266	8C	α/a	72	33501	51233	14190	0.48	0.38	0.61	0.53	0.66	0.56	0.43	0.59	0.27
SRR27719076	51-1	1	MEC310	NA	0.256	S	0.016	S	0.5	S	0.214	0.676	1.026	536	1	α/a	57	1825	10857	3776	0.35	0.19	0.5	0.22	0.43	0.6	0.09	0.28	0.47
SRR27719075	51-2	3	MEC311	NA	0.256	S	0.016	S	0.5	S	0.241	0.684	1.015	536	1	α/a	52	1824	10838	3663	0.35	0.19	0.5	0.22	0.44	0.6	0.09	0.28	0.46
SRR27719074	51-3	3	MEC312	NA	0.5	S	0.016	S	0.5	S	0.218	0.773	0.907	536	1	α/a	73	1790	10886	3692	0.35	0.19	0.51	0.22	0.44	0.61	0.09	0.28	0.47
SRR27719073	52-1	1	MEC318	NA	1.0	S	0.016	S	0.5	S	0.239	0.713	0.972	20	1	a/a	59	3724	15512	4804	0.46	0.45	0.54	0.32	0.34	0.56	0.73	0.48	0.41
SRR27719072	52-2	1	MEC319	NA	1.0	S	0.016	S	0.5	S	0.186	0.721	0.962	20	1	a/a	43	3799	13920	4541	0.42	0.43	0.52	0.31	0.34	0.4	0.73	0.47	0.32
SRR27719070	52-3	4	MEC321	NA	1.0	S	0.016	S	0.5	S	0.224	0.71	0.977	20	1	a/a	51	3782	14049	4598	0.43	0.44	0.53	0.32	0.35	0.4	0.73	0.48	0.32
SRR27719069	52-4	4	MEC322	NA	0.256	S	0.016	S	0.5	S	0.204	0.629	1.103	20	1	a/a	52	3887	15268	4741	0.46	0.45	0.53	0.32	0.35	0.56	0.72	0.48	0.41
SRR27719071	52-5	5	MEC320	NA	1.0	S	0.016	S	0.5	S	0.248	0.721	0.962	20	1	a/a	66	3781	14096	4538	0.43	0.44	0.53	0.32	0.34	0.4	0.73	0.49	0.32
SRR27719065	53-1	1	MEC325	NA	0.5	S	0.016	S	0.5	S	0.192	0.719	0.964	69	1	α/a	33	2108	14785	4503	0.45	0.57	0.52	0.21	0.49	0.62	0.07	0.43	0.5
SRR27719064	53-2	5	MEC326	NA	1.0	S	0.016	S	0.5	S	0.217	0.705	0.983	69	1	α/a	76	2129	14781	4416	0.47	0.59	0.55	0.22	0.51	0.64	0.08	0.46	0.52
SRR27719147	57	1	MEC005	NA	0.5	S	0.016	S	0.5	S	0.185	0.686	1.012	4221	2	α/a	68	31650	53296	13734	0.5	0.54	0.5	0.51	0.55	0.63	0.61	0.33	0.37
SRR27719145	60	1	MEC079	NA	1.0	S	0.016	S	0.5	S	0.339	0.434	1.613	4223	NA	α/a	64	40232	40355	13439	0.37	0.38	0.4	0.43	0.43	0.25	0.47	0.42	0.26
SRR27719141	61	1	MEC082	NA	0.5	S	0.016	S	0.5	S	0.142	0.757	0.917	66	1	α/a	127	1642	12641	4185	0.4	0.46	0.54	0.4	0.25	0.37	0.09	0.45	0.4
SRR27719140	65	1	MEC097	NA	0.023 #	S	0.016	S	0.5	S	0.296	0.706	0.982	4224	1	α/a	97	3686	13039	4290	0.4	0.42	0.26	0.24	0.48	0.61	0.75	0.31	0.35
SRR27719134	67	1	MEC103-2	NA	0.256	S	0.016	S	0.5	S	0.121	0.788	0.879	90	8B	α/a	63	31687	53428	14262	0.5	0.66	0.58	0.46	0.29	0.51	0.51	0.33	0.44
SRR27719123	69	1	MEC135	NA	0.256	S	0.016	S	0.5	S	0.126	0.602	1.153	69	1	α/a	68	1135	14994	4468	0.45	0.58	0.48	0.42	0.53	0.35	0.08	0.29	0.52
SRR27719122	70	1	MEC157	NA	0.256	S	0.016	S	0.5	S	0.101	0.6	1.156	2458	3	α/a	104	33988	48496	13335	0.47	0.59	0.54	0.44	0.69	0.74	0.06	0.08	0.33
SRR27719120	72	1	MEC172	NA	0.256	S	0.016	S	0.5	S	NA	0.735	0.944	4225	3	α/a	92	34185	50475	13827	0.48	0.54	0.56	0.53	0.2	0.76	0.43	0.21	0.45
SRR27719118	73	1	MEC174	NA	1.0	S	0.016	S	0.5 #	S	NA	0.73	0.949	66	1	α/α	95	2467	11934	4248	0.4	0.53	0.54	0.41	0.25	0.66	0.07	0.03	0.36
SRR27719117	76	1	MEC185	NA	0.5	S	0.016	S	0.5	S	NA	0.516	1.344	24	1	α/a	50	1108	14982	4414	0.4	0.53	0.44	0.27	0.3	0.6	0.05	0.33	0.47
SRR27719116	81	1	MEC194	NA	0.5	S	0.016	S	0.5	S	0.138	0.774	0.895	373	3	α/a	67	36552	44211	13321	0.42	0.48	0.44	0.35	0.13	0.66	0.51	0.22	0.47
SRR27719115	82	1	MEC196	NA	1.0	S	0.016	S	1 #	S	NA	0.735	0.943	4229	2	α/a	96	32719	50644	13668	0.47	0.42	0.4	0.45	0.56	0.59	0.68	0.49	0.42
SRR27719106	83	1	MEC205	NA	0.256	S	0.016	S	0.5	S	0.124	0.736	0.942	3694	3	α/a	101	31218	54983	14031	0.52	0.55	0.48	0.45	0.59	0.69	0.81	0.3	0.41
SRR27719091	87	1	MEC257	NA	0.5	S	0.016	S	0.5	S	0.199	0.767	0.903	323	1	α/a	110	1211	16062	4538	0.45	0.28	0.42	0.4	0.57	0.67	0.77	0.29	0.5
SRR27719090	91	1	MEC275	NA	1.0	S	0.016	S	0.5 #	S	NA	0.759	0.913	69	1	α/a	102	1295	14290	4386	0.48	0.58	0.53	0.28	0.56	0.64	0.1	0.49	0.51
SRR27719089	92	1	MEC276	NA	1.0	S	0.016	S	0.5	S	0.129	0.617	1.124	656	4A	α/a	101	31081	50989	13871	0.48	0.46	0.53	0.47	0.28	0.7	0.69	0.38	0.42
SRR27719099	93	1	MEC277	AMS5237	0.5	S	0.016	S	0.5	S	0.278	0.663	1.045	4230	2	α/a	121	32151	51649	13615	0.5	0.52	0.47	0.49	0.55	0.58	0.65	0.45	0.41
SRR27719087	94	1	MEC278	NA	1.0	S	0.016	S	0.5	S	0.102	0.787	0.881	659	4B	α/a	35	27905	56972	13990	0.51	0.59	0.53	0.51	0.59	0.66	0.03	0.53	0.44
SRR27719085	96	1	MEC292	NA	1.0	S	0.016	S	0.5	S	0.135	0.79	0.879	659	4B	α/a	69	27006	58975	14331	0.56	0.64	0.59	0.55	0.64	0.65	0.42	0.4	0.47
SRR27719081	97	1	MEC296	NA	1.0	S	0.016	S	0.5	S	0.189	0.617	1.124	277	1	α/a	81	5331	13759	4757	0.48	0.59	0.55	0.42	0.55	0.66	0.56	0.04	0.31
SRR27719080	98	1	MEC297	NA	0.5	S	0.016	S	0.5	S	0.158	0.695	0.997	4226	NA	α/a	83	31128	52295	13952	0.5	0.61	0.46	0.41	0.68	0.7	0.12	0.31	0.47
SRR27719079	99	1	MEC298	NA	0.5	S	0.016	S	0.5	S	0.182	0.72	0.972	69	1	α/a	76	3609	15425	4854	0.49	0.59	0.55	0.22	0.34	0.67	0.55	0.51	0.53
SRR27719068	104	1	MEC323	NA	0.125	S	0.016	S	0.5	S	0.164	0.649	1.07	4227	2	α/a	79	40913	33997	12371	0.34	0.44	0.43	0.26	0.55	0.34	0.41	0.15	0.06
SRR27719063	106	1	MEC336	NA	0.5	S	0.016	S	0.5	S	0.214	0.526	1.318	69	1	α/a	63	1355	16328	4633	0.44	0.37	0.34	0.37	0.51	0.52	0.75	0.48	0.46
SRR27719062	108	1	MEC340	NA	0.256	S	0.016	S	0.5	S	0.197	0.661	1.103	4228	2	α/a	51	37255	42325	13125	0.39	0.35	0.41	0.45	0.54	0.53	0.64	0.24	0.18
SRR27719061	110	1	MEC352	NA	0.256	S	0.016	S	0.5	S	0.224	0.604	1.148	4231	A	α/a	110	27829	70473	15816	0.65	0.68	0.66	0.58	0.71	0.83	0.84	0.64	0.48
SRR27719060	111	1	MEC354	NA	0.5	S	0.016	S	0.5	S	0.195	0.59	1.182	519	1	a/a	105	2400	8430	3595	0.37	0.44	0.4	0.12	0.53	0.42	0.2	0.06	0.51
SRR27719059	112	1	MEC356	NA	0.256	S	0.016	S	0.5	S	NA	0.681	1.018	69	1	α/a	97	1180	15554	4640	0.49	0.57	0.54	0.41	0.58	0.65	0.22	0.25	0.49
SRR27719058	114	1	MEC359	NA	0.256	S	0.016	S	0.5	S	0.239	0.681	1.018	4232	1	a/a	94	3182	9146	3906	0.33	0.27	0.41	0.31	0.43	0.44	0.2	0.03	0.42
SRR27719057	116	1	MEC365	NA	0.5	S	0.016	S	0.5	S	NA	0.753	0.922	4233	1	α/a	95	2085	14737	4572	0.43	0.54	0.52	0.41	0.34	0.18	0.09	0.5	0.51
SRR27719056	118	1	MEC374	NA	0.256	S	0.016	S	0.5	S	0.207	0.696	0.996	24	1	α/a	103	4158	15436	4937	0.45	0.37	0.53	0.24	0.31	0.64	0.77	0.35	0.52
SRR27719078	119	1	MEC309	NA	0.256	S	0.016	S	0.5	S	0.144	0.617	1.132	666	8C	α/a	84	29830	57745	14387	0.54	0.43	0.63	0.48	0.69	0.58	0.62	0.6	0.46
SRR33436583	120	1	AMS6468	NA	0.094 #	S	0.016	S	0.5	S	556	0.809	0.857	awaiting assignment	3	α/a	81	29369	58576	14316	0.55	0.51	0.55	0.52	0.71	0.73	0.75	0.41	0.38
* Cases 5 - 119 reported in Scott et al., 2025.
# MIC performed by E-test

### Sheet: Table S2
Supplemental Table S2: Publicly available genomes analyzed in this study
SRR	Sample ID
SRR6670010	SC5314
SRR6670011	CEC1289
SRR6670008	CEC1424
SRR6670009	CEC1426
SRR6670006	CEC1427
SRR6670007	CEC1492
SRR6670004	CEC2018
SRR6670005	CEC2019
SRR6670012	CEC2020
SRR6670013	CEC2021
SRR6669857	CEC2022
SRR6669858	CEC2023
SRR6669855	CEC2871
SRR6669856	CEC2872
SRR6669853	CEC2876
SRR6669854	CEC3494
SRR6669851	CEC3529
SRR6669852	CEC3530
SRR6669849	CEC3531
SRR6669850	CEC3532
SRR6669969	CEC3533
SRR6669968	CEC3534
SRR6669967	CEC3535
SRR6669966	CEC3536
SRR6669965	CEC3537
SRR6669964	CEC3540
SRR6669963	CEC3541
SRR6669962	CEC3544
SRR6669972	CEC3547
SRR6669971	CEC3548
SRR6669984	CEC3549
SRR6669985	CEC3550
SRR6669986	CEC3551
SRR6669987	CEC3553
SRR6669988	CEC3554
SRR6669989	CEC3555
SRR6669990	CEC3556
SRR6669991	CEC3557
SRR6669992	CEC3558
SRR6669993	CEC3559
SRR6669916	CEC3560
SRR6669915	CEC3561
SRR6669918	CEC3579
SRR6669917	CEC3596
SRR6669920	CEC3597
SRR6669919	CEC3600
SRR6669922	CEC3601
SRR6669921	CEC3602
SRR6669924	CEC3603
SRR6669923	CEC3605
SRR6669938	CEC3607
SRR6669939	CEC3609
SRR6669936	CEC3610
SRR6669937	CEC3611
SRR6669942	CEC3612
SRR6669943	CEC3613
SRR6669940	CEC3614
SRR6669941	CEC3615
SRR6669944	CEC3616
SRR6669945	CEC3617
SRR6669879	CEC3619
SRR6669878	CEC3621
SRR6669877	CEC3622
SRR6669884	CEC3623
SRR6669883	CEC3626
SRR6669882	CEC3627
SRR6669881	CEC3634
SRR6669876	CEC3636
SRR6669875	CEC3637
SRR6669900	CEC3658
SRR6669901	CEC3659
SRR6669902	CEC3660
SRR6669895	CEC3661
SRR6669896	CEC3662
SRR6669897	CEC3663
SRR6669898	CEC3664
SRR6669903	CEC3665
SRR6669904	CEC3668
SRR6670019	CEC3669
SRR6670018	CEC3671
SRR6670021	CEC3672
SRR6670020	CEC3673
SRR6670015	CEC3674
SRR6670014	CEC3675
SRR6669848	CEC3676
SRR6669950	CEC3679
SRR6669983	CEC3680
SRR6669865	CEC3681
SRR6669866	CEC3682
SRR6669863	CEC3683
SRR6669864	CEC3685
SRR6669861	CEC3686
SRR6669862	CEC3704
SRR6669959	CEC3706
SRR6669925	CEC3707
SRR6669946	CEC3708
SRR6669949	CEC3711
SRR6669956	CEC3712
SRR6669955	CEC3715
SRR6669958	CEC3716
SRR6669957	CEC3786
SRR6669952	CEC4032
SRR6669951	CEC4035
SRR6669954	CEC4038
SRR6669953	CEC4039
SRR6669961	CEC4103
SRR6669960	CEC4104
SRR6669932	CEC4106
SRR6669933	CEC4107
SRR6669930	CEC4108
SRR6669931	CEC4254
SRR6669928	CEC4256
SRR6669929	CEC4259
SRR6669926	CEC4261
SRR6669927	CEC4479
SRR6669934	CEC4480
SRR6669935	CEC4481
SRR6669910	CEC4482
SRR6669909	CEC4484
SRR6669908	CEC4485
SRR6669907	CEC4486
SRR6669914	CEC4487
SRR6669913	CEC4488
SRR6669912	CEC4489
SRR6669911	CEC4492
SRR6669906	CEC4493
SRR6669905	CEC4494
SRR6669891	CEC4495
SRR6669892	CEC4496
SRR6669893	CEC4497
SRR6669894	CEC4498
SRR6669887	CEC4499
SRR6669888	CEC4500
SRR6669889	CEC4525
SRR6669890	CEC4854
SRR6669885	CEC4855
SRR6669886	CEC4856
SRR6669868	CEC4857
SRR6669867	CEC4858
SRR6669870	CEC4859
SRR6669869	CEC4860
SRR6669872	CEC4861
SRR6669871	CEC4864
SRR6669874	CEC4865
SRR6669873	CEC4877
SRR6669860	CEC4878
SRR6669859	CEC4879
SRR6670024	CEC4881
SRR6670025	CEC4882
SRR6670022	CEC4883
SRR6670023	CEC4884
SRR6670028	CEC4886
SRR6670026	CEC4888
SRR6670027	CEC4889
SRR6670016	CEC4943
SRR6670017	CEC4944
SRR6670003	CEC4945
SRR6670002	CEC4946
SRR6670001	CEC5019
SRR6670000	CEC5020
SRR6669999	CEC5021
SRR6669998	CEC5022
SRR6669997	CEC5023
SRR6669996	CEC5024
SRR6669995	CEC5025
SRR6669994	CEC5026
SRR6669973	CEC5027
SRR6669974	CEC5028
SRR6669975	CEC5029
SRR6669976	CEC5030
SRR6669977	CEC704
SRR6669978	CEC708
SRR6669979	CEC709
SRR6669980	CEC711
SRR6669981	CEC712
SRR6669982	CEC716
SRR6669948	CEC718
SRR6669947	CEC723
SRR392813	12C
SRR397731	19F
SRR848046	Ca529L
SRR393522	GC75
SRR393521	L26
SRR393525	P34048
SRR393526	P37005
SRR393516	P37037
SRR393523	P37039
SRR393520	P57055
SRR393518	P57072
SRR392814	P60002
SRR393519	P75010
SRR393530	P75016
SRR393514	P75063
SRR393515	P76055
SRR393527	P76067
SRR393529	P78042
SRR393528	P78048
SRR393517	P87
SRR393524	P94015

### Sheet: Table S3
Supplemental Table S3: Pearson's correlation of heterozygosity and phenotypes
Parameter1	Parameter2	Pearson correlation coefficient	Confidence interval	CI_low	CI_high	p	N
Genome heterozygosity	YPAD growth rate	-0.047	0.95	-0.263	0.173	0.674	81
Genome heterozygosity	Fluconazole SMG	-0.001	0.95	-0.231	0.229	0.993	73
Chr1 heterozygosity	YPAD growth rate	-0.138	0.95	-0.346	0.083	0.436	81
Chr2 heterozygosity	YPAD growth rate	0.009	0.95	-0.21	0.227	1	81
Chr3 heterozygosity	YPAD growth rate	-0.017	0.95	-0.235	0.202	0.879	81
Chr4 heterozygosity	YPAD growth rate	-0.114	0.95	-0.324	0.107	0.313	81
Chr5 heterozygosity	YPAD growth rate	0.113	0.95	-0.108	0.324	0.314	81
Chr6 heterozygosity	YPAD growth rate	0.033	0.95	-0.186	0.25	0.768	81
Chr7 heterozygosity	YPAD growth rate	-0.079	0.95	-0.292	0.142	0.964	81
ChrR heterozygosity	YPAD growth rate	0.054	0.95	-0.166	0.269	1	81
Chr1 heterozygosity	Fluconazole SMG	-0.251	0.95	-0.454	-0.022	0.033	73
Chr2 heterozygosity	Fluconazole SMG	0	0.95	-0.23	0.23	0.999	73
Chr3 heterozygosity	Fluconazole SMG	-0.281	0.95	-0.48	-0.054	0.016	73
Chr4 heterozygosity	Fluconazole SMG	0.349	0.95	0.129	0.536	0.003	73
Chr5 heterozygosity	Fluconazole SMG	0.038	0.95	-0.193	0.266	0.747	73
Chr6 heterozygosity	Fluconazole SMG	-0.002	0.95	-0.232	0.228	0.984	73
Chr7 heterozygosity	Fluconazole SMG	0.161	0.95	-0.072	0.377	0.175	73
ChrR heterozygosity	Fluconazole SMG	0.156	0.95	-0.077	0.373	0.188	73
Bolded are significant

### Sheet: Table S4
Supplemental Table S4: Aneuploid isolate FACS and estimated relative copy number by read depth analysis
Isolate	Ploidy (FACS)	Chr1 relative copy number	Chr2 relative copy number	Chr3 relative copy number	Chr4 relative copy number	Chr5 relative copy number	Chr6 relative copy number	Chr7 relative copy number	ChrR relative copy number
69	2N	2	2	2	2.6	2	2	2.1	2.2
70	2N	3	2.1	2.1	2.1	3.1	2	4.1	2.3
76	4N	4.2	3.4	3.4	4	4.1	3.4	4.4	4.7
43-1	2N	3	2.1	2.2	2.1	3.2	2.2	4.1	2.4
43-2	2N	2.9	2	2.1	2	3.9	2.7	2.9	2.3
52-2	2N	2	2.1	2.1	2.1	2.5	2.1	2.9	2.3
52-4	2N	2	2	2.1	2.6	2.4	2	2.1	2.3
14-5	3N	3.1	2.1	3.1	2.1	2.1	2.1	3.1	3.3

### Sheet: Table S5
Supplemental Table S5: CNV size, breakpoints and associated repeat regions
Isolate	Chr	CNV size (kb)	Relative copy number	No. of ORFs affected by CNV	Breakpoint 1 approximate chromosomal position	Nearest repeat region to Breakpoint 1	Distance from Breakpoint 1 to repeat (bp)	Breakpoint 1 repeat annotation	Breakpoint 2	Nearest repeat region to Breakpoint 2	Distance from Breakpoint 2 to repeat (bp)	Breakpoint 2 repeat annotation
27-1	2	75 kb	1	1 (orf19.3490)	Chr2:2141700	Chr2:2141700 – 2155693	0	MRS	Chr2 rt telomere	NA	NA	NA
27-1	6	70 kb	3	38	Chr6 left telomere	NA	NA	NA	Chr6:70600	Chr6:77650 – 76788	7050	tandem repeat
27-2	2	75 kb	1	1 (orf19.3490)	Chr2:2141700	Chr2:2141700 – 2155693	0	MRS	Chr2 rt telomere	NA	NA	NA
27-2	6	70 kb	3	38	Chr6 left telomere	NA	NA	NA	Chr6:70600	Chr6:77650 – 76788	7050	tandem repeat
27-3	2	75 kb	1	1 (orf19.3490)	Chr2:2141700	Chr2:2141700 – 2155693	0	MRS	Chr2 rt telomere	NA	NA	NA
27-3	6	70 kb	3	38	Chr6 left telomere	NA	NA	NA	Chr6:70600	Chr6:77650 – 76788	7050	tandem repeat
27-4	2	75 kb	1	1 (orf19.3490)	Chr2:2141700	Chr2:2141700 – 2155693	0	MRS	Chr2 rt telomere	NA	NA	NA
27-4	6	70 kb	3	38	Chr6 left telomere	NA	NA	NA	Chr6:70600	Chr6:77650 – 76788	7000	tandem repeat
31-1	7	54 kb	1	20	Chr7:764800	Chr7:762338 - 765910	0	tandem repeat	Chr7:818800	Chr7:817612 - 821184	0	tandem repeat
31-2	7	54 kb	1	20	Chr7:764800	Chr7:762338 - 765910	0	tandem repeat	Chr7:818800	Chr7:817612 - 821184	0	tandem repeat
32-1	R	1130 kb	3	525	ChrR:1153900	ChrR:1158902 – 1158997	5000	tandem repeat	ChrR rt telomere	NA	NA	NA
32-2	R	1130 kb	4	525	ChrR:1153900	ChrR:1158902 – 1158997	5000	tandem repeat	ChrR rt telomere	NA	NA	NA
35-1	1	165 kb	1	80	Chr1:3023600	Chr1:3032014 – 3033584	8400	tandem repeat	ChrR rt telomere	NA	NA	NA
35-1	2	148 kb	3	85	Chr2 left telomere	NA	NA	NA	Chr2:148400	Chr2:148011 – 148241	150	LTR
72	R	110 kb	1	38	ChrR:1263600	ChrR:1243752 – 1243842	19800	inverted repeat	ChrR:1373600	ChrR:1356455 – 1359423	14200	Ca3
73	R	34.6 kb	1	11	ChrR:1701400	ChrR:1700726 – 1701543	0	tandem repeat	ChrR:1736000	ChrR:1700726 – 1701543	34500	tandem repeat
91	R	65 kb	1	21	ChrR:479400	ChrR:478042 - 479419	0	tandem repeat	ChrR:534400	ChrR:533720 - 535097	0	tandem repeat
94	7	38.2	3	15	Chr7:779800	Chr7:779286 - 779617	200	LTR	Chr7:818000	Chr7:817612 - 821184	0	tandem repeat
98	5	60 kb	3	30	Chr5:420500	Chr5:420489 – 420495	5	TE (theta)	Chr5:480500	Chr5:471762 – 473964	6500	CEN5 inverted repeat
98	R	89 kb	3	41	ChrR:1566000	ChrR:1565910 – 1569171	0	tandem repeat	ChrR:1655000	ChrR:1639106 – 1642351	12650	tandem repeat
99	2	51.1 kb	3	22	Chr2:1998500	Chr2:1998239 - 1998961	0	tandem repeat	Chr2:2049600	Chr2:2050973 - 2051814	1300	inverted repeat
110	R	540 kb	3	273	ChrR:1745100	ChrR:1735130 – 1735944	9100	tandem repeat	ChrR rt telomere	NA	NA	NA

### Sheet: Table S6
Supplemental Table S6: Gene amplifications and deletions
Isolate	ORF	Gene name	Chr	Description	Relative copy number	Clade
40-1	orf19.113	CIP1	6	Possible oxidoreductase	3.9	3
40-2	orf19.113	CIP1	6	Possible oxidoreductase	3.8	3
37-2	orf19.113	CIP1	6	Possible oxidoreductase	4.51	3
37-1	orf19.113	CIP1	6	Possible oxidoreductase	4.6	3
37-4	orf19.113	CIP1	6	Possible oxidoreductase	4.29	3
37-3	orf19.113	CIP1	6	Possible oxidoreductase	4.58	3
37-5	orf19.113	CIP1	6	Possible oxidoreductase	4.19	3
70	orf19.113	CIP1	6	Possible oxidoreductase	2.05	3
72	orf19.113	CIP1	6	Possible oxidoreductase	4.22	3
29-1	orf19.113	CIP1	6	Possible oxidoreductase	6.29	3
29-2	orf19.113	CIP1	6	Possible oxidoreductase	5.86	3
57	orf19.2730	NA	4	Protein of unknown function	0.7	2
5-1	orf19.2730	NA	4	Protein of unknown function	0.61	2
5-2	orf19.2730	NA	4	Protein of unknown function	0.7	2
32-1	orf19.2730	NA	4	Protein of unknown function	0.68	2
32-2	orf19.2730	NA	4	Protein of unknown function	0.7	2
35-1	orf19.2730	NA	4	Protein of unknown function	0.6	2
35-2	orf19.2730	NA	4	Protein of unknown function	0.54	2
35-3	orf19.2730	NA	4	Protein of unknown function	0.68	2
35-4	orf19.2730	NA	4	Protein of unknown function	0.61	2
98	orf19.3130	NA	4	Ortholog of S. cerevisiae Gpn3	5.31	NA
98	orf19.3131	OYE32	4	NAD(P)H oxidoreductase family protein	5.2	NA
98	orf19.3132	NA	4	Predicted ER zinc transporter	5.55	NA
41-1	orf19.3924	NA	5	Protein of unknown function	0	NA
41-2	orf19.3924	NA	5	Protein of unknown function	0	NA
41-3	orf19.3924	NA	5	Protein of unknown function	0	NA
41-4	orf19.3924	NA	5	Protein of unknown function	0	NA
60	orf19.3924	NA	5	Protein of unknown function	0	NA
5-1	orf19.3924	NA	5	Protein of unknown function	0	2
8-1	orf19.3924	NA	5	Protein of unknown function	0	4
8-2	orf19.3924	NA	5	Protein of unknown function	0	4
8-3	orf19.3924	NA	5	Protein of unknown function	0	4
8-4	orf19.3924	NA	5	Protein of unknown function	0	4
36-1	orf19.3924	NA	5	Protein of unknown function	0	2
36-2	orf19.3924	NA	5	Protein of unknown function	0	2
94	orf19.3924	NA	5	Protein of unknown function	0	4
96	orf19.3924	NA	5	Protein of unknown function	0	4
98	orf19.3924	NA	5	Protein of unknown function	0	NA
104	orf19.3924	NA	5	Protein of unknown function	0	2
40-1	orf19.4069	NA	2	Protein of unknown function	0.07	3
40-2	orf19.4069	NA	2	Protein of unknown function	0.08	3
26-1	orf19.4069	NA	2	Protein of unknown function	0.06	2
26-2	orf19.4069	NA	2	Protein of unknown function	0.05	2
26-3	orf19.4069	NA	2	Protein of unknown function	0.04	2
26-4	orf19.4069	NA	2	Protein of unknown function	0.07	2
93	orf19.4069	NA	2	Protein of unknown function	0.07	2
37-2	orf19.4069	NA	2	Protein of unknown function	0.07	3
37-1	orf19.4069	NA	2	Protein of unknown function	0.09	3
37-4	orf19.4069	NA	2	Protein of unknown function	0.08	3
37-3	orf19.4069	NA	2	Protein of unknown function	0.06	3
37-5	orf19.4069	NA	2	Protein of unknown function	0.07	3
57	orf19.4069	NA	2	Protein of unknown function	0.08	2
5-1	orf19.4069	NA	2	Protein of unknown function	0.08	2
5-2	orf19.4069	NA	2	Protein of unknown function	0.07	2
61	orf19.4069	NA	2	Protein of unknown function	0.07	1
9-1	orf19.4069	NA	2	Protein of unknown function	0.04	1
9-2	orf19.4069	NA	2	Protein of unknown function	0.03	1
9-3	orf19.4069	NA	2	Protein of unknown function	0.07	1
9-4	orf19.4069	NA	2	Protein of unknown function	0.11	1
9-5	orf19.4069	NA	2	Protein of unknown function	0.07	1
10	orf19.4069	NA	2	Protein of unknown function	0.07	3
69	orf19.4069	NA	2	Protein of unknown function	0.09	1
70	orf19.4069	NA	2	Protein of unknown function	0.05	3
72	orf19.4069	NA	2	Protein of unknown function	0.04	3
73	orf19.4069	NA	2	Protein of unknown function	0.07	1
76	orf19.4069	NA	2	Protein of unknown function	0.1	1
81	orf19.4069	NA	2	Protein of unknown function	0.09	3
82	orf19.4069	NA	2	Protein of unknown function	0.08	2
27-1	orf19.4069	NA	2	Protein of unknown function	0.08	1
27-4	orf19.4069	NA	2	Protein of unknown function	0.09	1
27-3	orf19.4069	NA	2	Protein of unknown function	0.07	1
27-2	orf19.4069	NA	2	Protein of unknown function	0.05	1
29-1	orf19.4069	NA	2	Protein of unknown function	0.08	3
83	orf19.4069	NA	2	Protein of unknown function	0.06	3
29-2	orf19.4069	NA	2	Protein of unknown function	0.09	3
31-1	orf19.4069	NA	2	Protein of unknown function	0.07	1
31-2	orf19.4069	NA	2	Protein of unknown function	0.07	1
32-1	orf19.4069	NA	2	Protein of unknown function	0.07	2
32-2	orf19.4069	NA	2	Protein of unknown function	0.08	2
35-1	orf19.4069	NA	2	Protein of unknown function	0.07	2
36-1	orf19.4069	NA	2	Protein of unknown function	0.08	2
35-2	orf19.4069	NA	2	Protein of unknown function	0.08	2
35-3	orf19.4069	NA	2	Protein of unknown function	0.1	2
36-2	orf19.4069	NA	2	Protein of unknown function	0.08	2
35-4	orf19.4069	NA	2	Protein of unknown function	0.12	2
87	orf19.4069	NA	2	Protein of unknown function	0.06	1
91	orf19.4069	NA	2	Protein of unknown function	0.07	1
92	orf19.4069	NA	2	Protein of unknown function	0.1	NA
97	orf19.4069	NA	2	Protein of unknown function	0.1	1
99	orf19.4069	NA	2	Protein of unknown function	0.08	1
51-1	orf19.4069	NA	2	Protein of unknown function	0.08	1
51-2	orf19.4069	NA	2	Protein of unknown function	0.11	1
51-3	orf19.4069	NA	2	Protein of unknown function	0.07	1
52-1	orf19.4069	NA	2	Protein of unknown function	0.09	1
52-2	orf19.4069	NA	2	Protein of unknown function	0.07	1
52-5	orf19.4069	NA	2	Protein of unknown function	0.04	1
52-3	orf19.4069	NA	2	Protein of unknown function	0.12	1
52-4	orf19.4069	NA	2	Protein of unknown function	0.06	1
104	orf19.4069	NA	2	Protein of unknown function	0.1	2
53-1	orf19.4069	NA	2	Protein of unknown function	0.09	1
53-2	orf19.4069	NA	2	Protein of unknown function	0.08	1
106	orf19.4069	NA	2	Protein of unknown function	0.08	1
108	orf19.4069	NA	2	Protein of unknown function	0.09	2
110	orf19.4069	NA	2	Protein of unknown function	0.06	NA
111	orf19.4069	NA	2	Protein of unknown function	0.1	1
112	orf19.4069	NA	2	Protein of unknown function	0.09	1
114	orf19.4069	NA	2	Protein of unknown function	0.09	1
116	orf19.4069	NA	2	Protein of unknown function	0.08	1
118	orf19.4069	NA	2	Protein of unknown function	0.09	1
14-1	orf19.4504	NA	2	Protein of unknown function	0.44	7
14-2	orf19.4504	NA	2	Protein of unknown function	0.48	7
14-3	orf19.4504	NA	2	Protein of unknown function	0.41	7
14-4	orf19.4504	NA	2	Protein of unknown function	0.53	7
36-1	orf19.4504	NA	2	Protein of unknown function	0.73	2
36-2	orf19.4504	NA	2	Protein of unknown function	0.68	2
14-5	orf19.4504	NA	2	Protein of unknown function	0.31	7
51-1	orf19.5370	NA	2	Protein of unknown function	0.11	1
51-2	orf19.5370	NA	2	Protein of unknown function	0.14	1
51-3	orf19.5370	NA	2	Protein of unknown function	0.09	1
116	orf19.5370	NA	2	Protein of unknown function	0.08	1
118	orf19.5370	NA	2	Protein of unknown function	0.09	1
40-1	orf19.5626	NA	6	Protein of unknown function	4.23	3
40-2	orf19.5626	NA	6	Protein of unknown function	4.56	3
57	orf19.5736	ALS5	6	ALS family adhesin	0.2	2
5-1	orf19.5736	ALS5	6	ALS family adhesin	0.02	2
5-2	orf19.5736	ALS5	6	ALS family adhesin	0.03	2
70	orf19.5736	ALS5	6	ALS family adhesin	0.09	3
14-5	orf19.5736	ALS5	6	ALS family adhesin	0.15	7
114	orf19.6486	LDG3	7	Putative LDG family protein; function unknown	0	1
108	orf19.6690	NA	7	Protein of unknown function	0.52	2
28-1	orf19.6704	NA	7	Protein of unknown function	3.86	8A
28-3	orf19.6704	NA	7	Protein of unknown function	4.04	8A
28-4	orf19.6704	NA	7	Protein of unknown function	3.9	8A
28-2	orf19.6704	NA	7	Protein of unknown function	3.8	8A
28-5	orf19.6704	NA	7	Protein of unknown function	4.37	8A
57	orf19.7421	CYP5	3	Putative peptidyl-prolyl cis-trans isomerase; cyclophilin	3.58	2
5-1	orf19.7421	CYP5	3	Putative peptidyl-prolyl cis-trans isomerase; cyclophilin	3.56	2
5-2	orf19.7421	CYP5	3	Putative peptidyl-prolyl cis-trans isomerase; cyclophilin	3.56	2
61	orf19.7421	CYP5	3	Putative peptidyl-prolyl cis-trans isomerase; cyclophilin	3.52	1
14-1	orf19.7421	CYP5	3	Putative peptidyl-prolyl cis-trans isomerase; cyclophilin	3.45	7
14-2	orf19.7421	CYP5	3	Putative peptidyl-prolyl cis-trans isomerase; cyclophilin	3.48	7
14-3	orf19.7421	CYP5	3	Putative peptidyl-prolyl cis-trans isomerase; cyclophilin	3.41	7
14-4	orf19.7421	CYP5	3	Putative peptidyl-prolyl cis-trans isomerase; cyclophilin	2.92	7
69	orf19.7421	CYP5	3	Putative peptidyl-prolyl cis-trans isomerase; cyclophilin	3.77	1
70	orf19.7421	CYP5	3	Putative peptidyl-prolyl cis-trans isomerase; cyclophilin	2.1	3
28-1	orf19.7421	CYP5	3	Putative peptidyl-prolyl cis-trans isomerase; cyclophilin	3.4	8A
28-3	orf19.7421	CYP5	3	Putative peptidyl-prolyl cis-trans isomerase; cyclophilin	3.72	8A
28-4	orf19.7421	CYP5	3	Putative peptidyl-prolyl cis-trans isomerase; cyclophilin	4.2	8A
29-1	orf19.7421	CYP5	3	Putative peptidyl-prolyl cis-trans isomerase; cyclophilin	3.05	3
28-2	orf19.7421	CYP5	3	Putative peptidyl-prolyl cis-trans isomerase; cyclophilin	3.58	8A
28-5	orf19.7421	CYP5	3	Putative peptidyl-prolyl cis-trans isomerase; cyclophilin	3.64	8A
29-2	orf19.7421	CYP5	3	Putative peptidyl-prolyl cis-trans isomerase; cyclophilin	3.75	3
31-1	orf19.7421	CYP5	3	Putative peptidyl-prolyl cis-trans isomerase; cyclophilin	3.54	1
31-2	orf19.7421	CYP5	3	Putative peptidyl-prolyl cis-trans isomerase; cyclophilin	3.91	1
32-1	orf19.7421	CYP5	3	Putative peptidyl-prolyl cis-trans isomerase; cyclophilin	3.79	2
32-2	orf19.7421	CYP5	3	Putative peptidyl-prolyl cis-trans isomerase; cyclophilin	3.61	2
35-1	orf19.7421	CYP5	3	Putative peptidyl-prolyl cis-trans isomerase; cyclophilin	3.73	2
35-2	orf19.7421	CYP5	3	Putative peptidyl-prolyl cis-trans isomerase; cyclophilin	3.95	2
35-3	orf19.7421	CYP5	3	Putative peptidyl-prolyl cis-trans isomerase; cyclophilin	3.53	2
35-4	orf19.7421	CYP5	3	Putative peptidyl-prolyl cis-trans isomerase; cyclophilin	3.65	2
94	orf19.7421	CYP5	3	Putative peptidyl-prolyl cis-trans isomerase; cyclophilin	3.74	4
43-1	orf19.7421	CYP5	3	Putative peptidyl-prolyl cis-trans isomerase; cyclophilin	4.58	8B
96	orf19.7421	CYP5	3	Putative peptidyl-prolyl cis-trans isomerase; cyclophilin	3.72	4
43-2	orf19.7421	CYP5	3	Putative peptidyl-prolyl cis-trans isomerase; cyclophilin	3.18	8B
51-1	orf19.7421	CYP5	3	Putative peptidyl-prolyl cis-trans isomerase; cyclophilin	3.3	1
51-2	orf19.7421	CYP5	3	Putative peptidyl-prolyl cis-trans isomerase; cyclophilin	3.71	1
51-3	orf19.7421	CYP5	3	Putative peptidyl-prolyl cis-trans isomerase; cyclophilin	3.3	1
52-1	orf19.7421	CYP5	3	Putative peptidyl-prolyl cis-trans isomerase; cyclophilin	3.52	1
52-2	orf19.7421	CYP5	3	Putative peptidyl-prolyl cis-trans isomerase; cyclophilin	3.87	1
52-5	orf19.7421	CYP5	3	Putative peptidyl-prolyl cis-trans isomerase; cyclophilin	3.84	1
52-3	orf19.7421	CYP5	3	Putative peptidyl-prolyl cis-trans isomerase; cyclophilin	3.95	1
52-4	orf19.7421	CYP5	3	Putative peptidyl-prolyl cis-trans isomerase; cyclophilin	3.19	1
53-1	orf19.7421	CYP5	3	Putative peptidyl-prolyl cis-trans isomerase; cyclophilin	3.22	1
53-2	orf19.7421	CYP5	3	Putative peptidyl-prolyl cis-trans isomerase; cyclophilin	4.21	1
106	orf19.7421	CYP5	3	Putative peptidyl-prolyl cis-trans isomerase; cyclophilin	4.24	1
108	orf19.7421	CYP5	3	Putative peptidyl-prolyl cis-trans isomerase; cyclophilin	3.98	2
60	orf19.99	HAL21	6	Ortholog of S. cerevisiae Met22; 3'(2'),5'-bisphosphate nucleotidase activity	0.36	NA

### Sheet: Table S7
Supplemental Table S7: Primers used for WT ERG251 transformation
ID	Primer	5' - 3' sequence
1154	FlpNAT.internal NAT	CTCGACATCATCTGCCCAG
1634	ERG251 outside Forward	ACAAAACCCGGGTGATCTATT
1636	Nat probe(end) Forward	AGGATCCGGTTGTTTATGTTCG
1652	ERG251 5’upstream Foward	GAGAGAATGAGCTATACGATGGT
1653	ERG251 3’downstream Reverse	TCCCTTTGTTGTCATGCTCT

### Sheet: Table S8
Supplemental Table S8: CFU count data, Figure 7
YPAD CFU counts: 48 hours
FLC CFU counts: 72 hours
Isolate	YPAD-1	YPAD-2	YPAD-3	8ug/ml FLC-1	8ug/ml FLC-2	8ug/ml FLC-3	128ug/ml FLC-1	128ug/ml FLC-2	128ug/ml FLC-3
SC5314	624	639	722	85	95	88	92	105	95
14-1	393	347	295	5	4	4	7	8	9
14-2	419	393	380	0	0	0	0	0	0
14-5	230	240	250	197	225	212	178	194	194
Frequency (drug/no drug)	8ug/ml FLC	128ug/ml FLC
SC5314	0.135013	0.147103
14-1	0.0125604	0.0231884
14-2	0	0
14-5	0.880556	0.786111
